# Evidence from metagenomic study indicate that subclinical mastitis may have a different pathological origin than clinical mastitis

**DOI:** 10.1101/2024.05.24.595548

**Authors:** Subhrajit Bhar, Tungadri Bose

## Abstract

Bovine mastitis is one of the main causes of low milk production, resulting in significant economic losses for the dairy industry. Therefore, the industry will benefit from the development of strategies for the timely diagnosis of bovine mastitis, especially the sub-clinical sub-type. Here, we analysed the milk metagenome of healthy cows and cows suffering from various forms of mastitis, viz. clinical, sub-clinical and chronic/ recurrent sub-types. We identified *Neisseria*, *Eubacterium* and *Streptococcus* as the key drivers of the change in microbial community structure from a healthy state to a clinical mastitis state. Our results also indicate that the microbiota composition and the probable cause of clinical and recurrent bovine mastitis may not be the same as that of sub-clinical mastitis. Further, the sensory protein load in the sub-clinical mastitis sub-group differed significantly from the other studied categories, wherein *Achromobacter*, *Dickeya*, *Pectobacterium* and *Raoultella* were identified as the discriminatory features. We also propose ML-based classifiers to screen for bovine mastitis using milk metagenomic samples. The principles elucidated here through the study of mastitis in cows can be applied to other animals and hopefully will benefit the entire dairy industry.
