## Supplementary Table 1 for "Evidence from metagenomic study indicate that subclinical mastitis may have a different pathological origin than clinical mastitis"

### Sheet: Sheet1
	Supplementary Table 1: Distribution of the samples across geographies, based on their physiological class.
	Locations	H	RCM	SCM	CM	Total
	Chittagong	4	1	1	9	15
	Dhaka	1	1	1	2	5
	Gazipur	2	2	1	7	12
	Manikgonj	0	1	1	4	6
	Sirajgonj	0	1	0	3	4
	Total	7	6	4	25	42
