## Supplementary Table 2 for "Evidence from metagenomic study indicate that subclinical mastitis may have a different pathological origin than clinical mastitis"

### Sheet: Sheet1
	Supplementary Table 2: Pathotype of the taxonomic groups involved in the microbial community interaction in healthy (H) and clinical mastitis (CM) categories.
	Taxa_Name	Pathotype	Annotation Source
	Aeromicrobium	Beneficial/Commensal	PMID: 32633125
	Bradyrhizobium	Beneficial/Commensal	PMID: 35692295
	Catenibacterium	Beneficial/Commensal	PMID: 34746022
	Eubacterium	Beneficial/Commensal	PMID: 35335192
	Lactobacillus	Beneficial/Commensal	PMID: 36422325
	Polaromonas	Beneficial/Commensal	PMID: 36677388
	Propionibacterium	Beneficial/Commensal	PMID: 23808865
	Psychrobacter	Beneficial/Commensal	PMID: 35022062
	Rhodopseudomonas	Beneficial/Commensal	PMID: 32066261
	Streptomyces	Beneficial/Commensal	PMID: 31762615
	unclassified_Bacteria	Beneficial/Commensal	NA
	Beggiatoa	Environmental/ Plant associated	PMID: 20608982
	Candidatus_Pelagibacter	Environmental/ Plant associated	PMID: 21573025
	Chlorobium	Environmental/ Plant associated	PMID: 33975970
	Cyanothece	Environmental/ Plant associated	PMID: 34518581
	Dickeya	Environmental/ Plant associated	PMID: 22292023
	Endoriftia	Environmental/ Plant associated	PMID: 35699368
	Erwinia	Environmental/ Plant associated	PMID: 20569359
	Methylibium	Environmental/ Plant associated	PMID: 16627642
	Pectobacterium	Environmental/ Plant associated	PMID: 36938006
	Bacillus	Opportunistic Pathogen	PMID: 17040239; PMID: 37576758
	Coprobacillus	Opportunistic Pathogen	PMID: 32311857
	Cronobacter	Opportunistic Pathogen	PMID: 23538645
	Cupriavidus	Opportunistic Pathogen	PMID: 35113779
	Enterococcus	Opportunistic Pathogen	PMID: 30989140; PMID: 36422325
	Leptothrix	Opportunistic Pathogen	PMID: 36014063
	Neisseria	Opportunistic Pathogen	PMID: 2249720; PMID: 32208456
	Pantoea	Opportunistic Pathogen	PMID: 27007514
	Parabacteroides	Opportunistic Pathogen	PMID: 37601373
	Ralstonia	Opportunistic Pathogen	PMID: 23634219
	Shewanella	Opportunistic Pathogen	PMID: 36290080
	Actinobacillus	Pathogenic	PMID: 37235394
	Bacteroides	Pathogenic	DOI: 10.3390/ruminants2010009
	Chryseobacterium	Pathogenic	PMID: 9064486
	Fusobacterium	Pathogenic	PMID: 16701574
	Granulicatella	Pathogenic	PMID: 34573704
	Helicobacter	Pathogenic	PMID: 24708464
	Mycobacterium	Pathogenic	PMID: 28591268
	Prevotella	Pathogenic	PMID: 34108039
	Pseudomonas	Pathogenic	PMID: 33499389
	unclassified_Rickettsiales	Pathogenic	PMID: 26346451
	Yersinia	Pathogenic	PMID: 33532369
	Acidovorax	Pathogenic (mastitis)	PMID: 37635811
	Acinetobacter	Pathogenic (mastitis)	PMID: 30591981
	Burkholderia	Pathogenic (mastitis)	PMID: 36960295
	Citrobacter	Pathogenic (mastitis)	PMID: 36636377
	Enterobacter	Pathogenic (mastitis)	PMID: 33255907
	Escherichia	Pathogenic (mastitis)	PMID: 35875575
	Haemophilus	Pathogenic (mastitis)	PMID: 17423440
	Klebsiella	Pathogenic (mastitis)	PMID: 35675974
	Listeria	Pathogenic (mastitis)	PMID: 22769601
	Micrococcus	Pathogenic (mastitis)	DOI: 10.3168/jds.S0022-0302(58)91071-3
	Salmonella	Pathogenic (mastitis)	PMID: 35028299
	Serratia	Pathogenic (mastitis)	PMID: 37168514
	Shigella	Pathogenic (mastitis)	PMID: 30459717
	Staphylococcus	Pathogenic (mastitis)	PMID: 35331225
	Streptococcus	Pathogenic (mastitis)	PMID: 34361932
	unclassified_Flavobacteriaceae	Pathogenic (mastitis)	PMID: 32146293
