## Supplementary Table 3 for "Evidence from metagenomic study indicate that subclinical mastitis may have a different pathological origin than clinical mastitis"

### Sheet: Sheet1
	Supplementary Table 3: Details of network properties for each of the nodes in the A. healthy (H) and B. clinical mastitis (CM) networks.
		A. Properties of nodes comprising the healthy (H) network
	name	AverageShortestPathLength	BetweennessCentrality	ClosenessCentrality	ClusteringCoefficient	Degree	Eccentricity	IsSingleNode	NeighborhoodConnectivity	NumberOf DirectedEdges	NumberOfUndirectedEdges	PartnerOf MultiEdgedNodePairs	Radiality	selected	SelfLoops	shared name	Stress	TopologicalCoefficient
	Bacillus	1	0.00639731	1	0.939394	12	1	FALSE	11.3333	0	12	0	1	FALSE	0	Bacillus	8	0.944444
	Beggiatoa	1	0.00639731	1	0.939394	12	1	FALSE	11.3333	0	12	0	1	FALSE	0	Beggiatoa	8	0.944444
	Candidatus_Pelagibacter	1.08333	0.00319865	0.923077	0.963636	11	2	FALSE	11.5455	0	11	0	0.993056	FALSE	0	Candidatus_Pelagibacter	4	0.962121
	Catenibacterium	1	0.00639731	1	0.939394	12	1	FALSE	11.3333	0	12	0	1	FALSE	0	Catenibacterium	8	0.944444
	Chlorobium	1.16667	0	0.857143	1	10	2	FALSE	11.8	0	10	0	0.986111	FALSE	0	Chlorobium	0	0.983333
	Coprobacillus	1	0.00639731	1	0.939394	12	1	FALSE	11.3333	0	12	0	1	FALSE	0	Coprobacillus	8	0.944444
	Cyanothece	1.08333	0.00319865	0.923077	0.963636	11	2	FALSE	11.5455	0	11	0	0.993056	FALSE	0	Cyanothece	4	0.962121
	Endoriftia	1.16667	0.00151515	0.857143	0.977778	10	2	FALSE	11.7	0	10	0	0.986111	FALSE	0	Endoriftia	2	0.975
	Eubacterium	1	0.00639731	1	0.939394	12	1	FALSE	11.3333	0	12	0	1	FALSE	0	Eubacterium	8	0.944444
	Fusobacterium	1.16667	0.00151515	0.857143	0.977778	10	2	FALSE	11.7	0	10	0	0.986111	FALSE	0	Fusobacterium	2	0.975
	Neisseria	1	0.00639731	1	0.939394	12	1	FALSE	11.3333	0	12	0	1	FALSE	0	Neisseria	8	0.944444
	Streptococcus	1	0.00639731	1	0.939394	12	1	FALSE	11.3333	0	12	0	1	FALSE	0	Streptococcus	8	0.944444
	unclassified_Bacteria	1	0.00639731	1	0.939394	12	1	FALSE	11.3333	0	12	0	1	FALSE	0	unclassified_Bacteria	8	0.944444
		B. Properties of nodes comprising the clinical mastitis (CM) network
	name	AverageShortestPathLength	BetweennessCentrality	ClosenessCentrality	ClusteringCoefficient	Degree	Eccentricity	IsSingleNode	NeighborhoodConnectivity	NumberOf DirectedEdges	NumberOfUndirectedEdges	PartnerOf MultiEdgedNodePairs	Radiality	selected	SelfLoops	shared name	Stress	TopologicalCoefficient
	Acidovorax	1.33333	0.666667	0.75	0	2	2	FALSE	1.5	0	2	0	0.833333	FALSE	0	Acidovorax	4	0.5
	Methylibium	1.33333	0.666667	0.75	0	2	2	FALSE	1.5	0	2	0	0.833333	FALSE	0	Methylibium	4	0.5
	Polaromonas	2	0	0.5	0	1	3	FALSE	2	0	1	0	0.5	FALSE	0	Polaromonas	0	0
	Acinetobacter	1.82609	0.0976285	0.547619	0.619048	7	3	FALSE	8.14286	0	7	0	0.944928	FALSE	0	Acinetobacter	106	0.421053
	Coprobacillus	1.6087	0.0825616	0.621622	0.555556	10	3	FALSE	7.5	0	10	0	0.95942	FALSE	0	Coprobacillus	136	0.340909
	Eubacterium	1.3913	0.398108	0.71875	0.266667	15	3	FALSE	5.26667	0	15	0	0.973913	FALSE	0	Eubacterium	336	0.256667
	Propionibacterium	1.95652	0.0869565	0.511111	0.666667	6	4	FALSE	8.5	0	6	0	0.936232	FALSE	0	Propionibacterium	92	0.462963
	Psychrobacter	2.78261	0	0.359375	0	1	4	FALSE	7	0	1	0	0.881159	FALSE	0	Psychrobacter	0	0
	Ralstonia	1.78261	0.172859	0.560976	0.619048	7	3	FALSE	8.57143	0	7	0	0.947826	FALSE	0	Ralstonia	180	0.421429
	Streptococcus	1.56522	0.174384	0.638889	0.418182	11	3	FALSE	6.63636	0	11	0	0.962319	FALSE	0	Streptococcus	180	0.311688
	Streptomyces	1.91304	0.0905138	0.522727	0.619048	7	4	FALSE	8.14286	0	7	0	0.93913	FALSE	0	Streptomyces	110	0.444444
	Actinobacillus	1	0	1	0	1	1	FALSE	1	0	1	0	1	FALSE	0	Actinobacillus	0	0
	Haemophilus	1	0	1	0	1	1	FALSE	1	0	1	0	1	FALSE	0	Haemophilus	0	0
	Aeromicrobium	2.34783	0	0.425926	0	1	4	FALSE	15	0	1	0	0.910145	FALSE	0	Aeromicrobium	0	0
	Bacillus	2.30435	0	0.433962	1	2	4	FALSE	9	0	2	0	0.913043	FALSE	0	Bacillus	0	0.6
	Catenibacterium	2.21739	0.00395257	0.45098	0.666667	3	4	FALSE	9.33333	0	3	0	0.918841	FALSE	0	Catenibacterium	4	0.583333
	Bacteroides	1	1	1	0	2	1	FALSE	1	0	2	0	1	FALSE	0	Bacteroides	2	0
	Parabacteroides	1.5	0	0.666667	0	1	2	FALSE	2	0	1	0	0.75	FALSE	0	Parabacteroides	0	0
	Prevotella	1.5	0	0.666667	0	1	2	FALSE	2	0	1	0	0.75	FALSE	0	Prevotella	0	0
	Beggiatoa	2.73913	0	0.365079	1	2	4	FALSE	6.5	0	2	0	0.884058	FALSE	0	Beggiatoa	0	0.8125
	Helicobacter	2.08696	0.0256541	0.479167	0.7	5	4	FALSE	8.4	0	5	0	0.927536	FALSE	0	Helicobacter	48	0.494118
	Neisseria	1.82609	0.145295	0.547619	0.5	8	3	FALSE	7.25	0	8	0	0.944928	FALSE	0	Neisseria	170	0.395833
	Bradyrhizobium	1	0	1	0	1	1	FALSE	1	0	1	0	1	FALSE	0	Bradyrhizobium	0	0
	Rhodopseudomonas	1	0	1	0	1	1	FALSE	1	0	1	0	1	FALSE	0	Rhodopseudomonas	0	0
	Burkholderia	3.6087	0	0.277108	0	1	5	FALSE	2	0	1	0	0.826087	FALSE	0	Burkholderia	0	0
	Cupriavidus	2.65217	0.0869565	0.377049	0	2	4	FALSE	4	0	2	0	0.889855	FALSE	0	Cupriavidus	84	0.5
	Chlorobium	2.78261	0	0.359375	0	1	4	FALSE	8	0	1	0	0.881159	FALSE	0	Chlorobium	0	0
	Chryseobacterium	1	0	1	0	1	1	FALSE	1	0	1	0	1	FALSE	0	Chryseobacterium	0	0
	unclassified_Flavobacteriaceae	1	0	1	0	1	1	FALSE	1	0	1	0	1	FALSE	0	unclassified_Flavobacteriaceae	0	0
	Citrobacter	1.16667	0.441919	0.857143	0.4	10	2	FALSE	5.2	0	10	0	0.983333	FALSE	0	Citrobacter	94	0.433333
	Cronobacter	1.33333	0.0669192	0.75	0.642857	8	2	FALSE	6.125	0	8	0	0.966667	FALSE	0	Cronobacter	30	0.510417
	Dickeya	1.66667	0	0.6	1	4	2	FALSE	8.25	0	4	0	0.933333	FALSE	0	Dickeya	0	0.6875
	Enterobacter	1.33333	0.0669192	0.75	0.642857	8	2	FALSE	6.125	0	8	0	0.966667	FALSE	0	Enterobacter	30	0.510417
	Erwinia	1.5	0.0189394	0.666667	0.866667	6	2	FALSE	7.33333	0	6	0	0.95	FALSE	0	Erwinia	10	0.611111
	Escherichia	1.91667	0	0.521739	1	3	3	FALSE	5.33333	0	3	0	0.908333	FALSE	0	Escherichia	0	0.533333
	Klebsiella	1.83333	0	0.545455	1	3	3	FALSE	8.66667	0	3	0	0.916667	FALSE	0	Klebsiella	0	0.787879
	Pectobacterium	1.41667	0.094697	0.705882	0.666667	7	2	FALSE	6.42857	0	7	0	0.958333	FALSE	0	Pectobacterium	32	0.535714
	Salmonella	1.91667	0	0.521739	1	3	3	FALSE	5.33333	0	3	0	0.908333	FALSE	0	Salmonella	0	0.533333
	Shigella	1.91667	0	0.521739	1	3	3	FALSE	5.33333	0	3	0	0.908333	FALSE	0	Shigella	0	0.533333
	Yersinia	1.41667	0.0833333	0.705882	0.666667	7	2	FALSE	6.42857	0	7	0	0.958333	FALSE	0	Yersinia	26	0.535714
	Shewanella	2.30435	0	0.433962	1	2	4	FALSE	12.5	0	2	0	0.913043	FALSE	0	Shewanella	0	0.833333
	unclassified_Bacteria	1.82609	0.01853	0.547619	0.761905	7	3	FALSE	9	0	7	0	0.944928	FALSE	0	unclassified_Bacteria	42	0.45
	Pantoea	1.91667	0	0.521739	1	4	3	FALSE	7.25	0	4	0	0.908333	FALSE	0	Pantoea	0	0.805556
	Enterococcus	1	0.166667	1	0.666667	3	1	FALSE	2.33333	0	3	0	1	FALSE	0	Enterococcus	2	0.777778
	Lactobacillus	1	0.166667	1	0.666667	3	1	FALSE	2.33333	0	3	0	1	FALSE	0	Lactobacillus	2	0.777778
	Listeria	1.33333	0	0.75	1	2	2	FALSE	3	0	2	0	0.888889	FALSE	0	Listeria	0	1
	Staphylococcus	1.33333	0	0.75	1	2	2	FALSE	3	0	2	0	0.888889	FALSE	0	Staphylococcus	0	1
	Pseudomonas	2.34783	0	0.425926	0	1	4	FALSE	15	0	1	0	0.910145	FALSE	0	Pseudomonas	0	0
	unclassified_Rickettsiales	2.26087	0	0.442308	1	2	4	FALSE	13	0	2	0	0.915942	FALSE	0	unclassified_Rickettsiales	0	0.8125
	Granulicatella	2.52174	0	0.396552	0	1	4	FALSE	11	0	1	0	0.898551	FALSE	0	Granulicatella	0	0
	Leptothrix	2	0	0.5	0	1	3	FALSE	2	0	1	0	0.5	FALSE	0	Leptothrix	0	0
	Micrococcus	2.91304	0	0.343284	0	1	5	FALSE	6	0	1	0	0.872464	FALSE	0	Micrococcus	0	0
	Mycobacterium	2.86957	0	0.348485	0	1	5	FALSE	7	0	1	0	0.875362	FALSE	0	Mycobacterium	0	0
	Serratia	2.16667	0	0.461538	1	2	3	FALSE	7	0	2	0	0.883333	FALSE	0	Serratia	0	0.875
