## Supplementary Table 4 for "Evidence from metagenomic study indicate that subclinical mastitis may have a different pathological origin than clinical mastitis"

### Sheet: Sheet1
	Supplementary Table 4: Efficacy of the ML-models in determining bovine mastitis (BM) from milk metagenomic samples. Median results of 50 random iterative runs are presented.
	Feature_set	Accuracy	Sensitivity	Specificity	AUC
	Genus level Taxonomy from Refseq	0.89	0.87	1	0.9
	SPL cumulated at Genus level	0.92	0.93	1	0.92
	SP cumulated at Species level	0.89	0.93	1	0.88
